# Single-cell analysis of microglial transcriptomic diversity in subarachnoid hemorrhage

**DOI:** 10.1101/2021.12.27.474223

**Authors:** Junfan Chen, Lei Sun, Hao Lyu, Zhiyuan Zheng, Huasheng Lai, Yang Wang, Yujie Luo, Gang Lu, Wai Yee Chan, Yisen Zhang, Xinyi Chen, Zhongqi Li, Ho Ko, Kwok Chu George Wong

## Abstract

**Background:** Subarachnoid hemorrhage (SAH) is a severe stroke and the advanced treatment for SAH is still limited. Recent studies have shown that microglia-mediated neuroinflammation plays a critical role in the pathogenesis of SAH. Microglia can transform their states in response to central nervous system injury. However, the transcriptomic features of microglia remained unknown in SAH. Recent developed single-cell RNA sequencing (scRNA-seq) provides a possible way to solve this problem.

**Methods:** Endovascular perforation (EVP) murine SAH model was established to reproduce experimental SAH. Microglia states are examined with immune staining and quantitate analysis. Post-SAH microglial single-cell suspension were harvest and sequenced using 10X scRNA-seq platform. Then, the detailed single-cell transcriptomic characterization of post-SAH microglia were analyzed with bioinformatics.

**Results:** Transcriptional analysis revealed at least ten diverse microglial subgroups, including SAH-associated microglia (SAM), inflammatory-associated microglia (IAM) and proliferation-associated microglia (PAM), which all exhibit distinct marker gene expression patterns. Microglia subsets interaction reveals the functional relationship between elevated signaling pathways and microglial sub-populations in SAH. Receptor-ligand pair analysis revealed that complex inter-cellular interactions exist between the microglia subsets and other cell types, and indicated that microglia are important mediators of neuroinflammation after SAH. Integrated analysis with normal microglia further proved the existence of these microglia subpopulations and different gene markers associated with SAH were clarified.

**Conclusions:** Collectively, we first report the single-cell transcriptome of post-SAH microglia and found specific biomarkers related to the neuroinflammation in SAH. These results enhanced our understanding of the pathological mechanisms of microglial response to SAH, and may guide future development of SAH monitoring methods and therapeutics.
