## Supplementary material for "Single-cell analysis of microglial transcriptomic diversity in subarachnoid hemorrhage": Excel S1- Sequencing-Expression-mapping statistic.xlsx

### Sheet: Expression.Statistics
1.Sample	Estimated Number of Cells	Fraction Reads in Cells	Mean Reads per Cell	Median Genes per Cell	Total Genes Detected	Median UMI Counts per Cell
SAH_Microglia_cellB	13194	91	54113	2353	22361	7136
2. Sample	Reads Mapped Confidently to Transcriptome	Reads Mapped Confidently to Exonic Regions	Reads Mapped Confidently to Intronic Regions	Reads Mapped Confidently to Intergenic Regions	Sequencing Saturation
SAH_Microglia_cellB	61.9	65.1	27.2	3.1	55.2
3. Sample	Number of Reads	Mean Reads per Cell	Valid Barcodes	Q30 Bases in Barcode	Q30 Bases in RNA Read	Q30 Bases in UMI
SAH_Microglia_cellB	713979585	54113	96.7	86.4	85	84.7
4. SAMPLE	cell_num_raw	cell_num_filter	percent
SAH_Microglia_cellB	13194	8916	67.58
