## Supplementary material for "Single-cell analysis of microglial transcriptomic diversity in subarachnoid hemorrhage": Excel S3 - Interation analysis IMG C1-C10 all markers.xlsx

### Sheet: all_markers
Genes	p_val	avg_logFC	pct.1	pct.2	p_val_adj	cluster	gene
Sdf2l1	4.71e-63	0.255119	0.924	0.775	9.41e-60	0	Sdf2l1
Crybb1	1.44e-62	0.265278	0.969	0.918	2.88e-59	0	Crybb1
Rpl13	4.51e-171	0.327258	1	0.997	9.03e-168	1	Rpl13
Rps29	1.27e-163	0.285157	1	0.998	2.55e-160	1	Rps29
Rps14	1.81e-161	0.331384	0.999	0.995	3.62e-158	1	Rps14
Fau	1.05e-155	0.32013	1	0.998	2.09e-152	1	Fau
Rps11	6.17e-149	0.36784	1	0.997	1.23e-145	1	Rps11
Rpl18a	5.16e-144	0.264367	1	0.991	1.03e-140	1	Rpl18a
Rpl32	1.98e-135	0.343905	1	0.994	3.96e-132	1	Rpl32
Rpl39	4.06e-134	0.37287	1	0.997	8.12e-131	1	Rpl39
Rpl37a	2.66e-125	0.280277	1	0.996	5.32e-122	1	Rpl37a
Rplp2	7.32e-125	0.345841	0.999	0.993	1.46e-121	1	Rplp2
Rpl41	2.2e-124	0.296781	1	0.996	4.41e-121	1	Rpl41
Rps28	2.16e-117	0.366374	1	0.995	4.33e-114	1	Rps28
Rpl37	8.12e-113	0.286085	1	0.996	1.62e-109	1	Rpl37
Rps27a	5.39e-110	0.302002	1	0.995	1.08e-106	1	Rps27a
Rplp0	1.89e-106	0.299222	1	0.992	3.79e-103	1	Rplp0
Rps4x	1.2e-102	0.278869	1	0.995	2.4e-99	1	Rps4x
Rps23	1.87e-99	0.263177	0.996	0.983	3.74e-96	1	Rps23
Rpl23	1.72e-93	0.346671	1	0.997	3.44e-90	1	Rpl23
Rpl35a	5.65e-93	0.261949	1	0.996	1.13e-89	1	Rpl35a
Rpl35	6.32e-93	0.317843	0.996	0.975	1.26e-89	1	Rpl35
Rpl17	1.21e-91	0.305183	1	0.994	2.42e-88	1	Rpl17
Rps8	1.82e-91	0.33853	1	0.996	3.65e-88	1	Rps8
Rps5	3.26e-88	0.287875	1	0.991	6.53e-85	1	Rps5
Rpl9	6.39e-87	0.318484	1	0.992	1.28e-83	1	Rpl9
Rps18	1.2e-84	0.292601	0.996	0.982	2.41e-81	1	Rps18
Rps12	1.63e-84	0.397316	1	0.998	3.26e-81	1	Rps12
Rps16	3.01e-84	0.279786	1	0.996	6.02e-81	1	Rps16
Rpl24	3.98e-82	0.370848	0.999	0.989	7.96e-79	1	Rpl24
Ifi27l2a	1.29e-81	0.376694	0.939	0.809	2.59e-78	1	Ifi27l2a
Rps24	2.18e-79	0.283756	1	0.997	4.35e-76	1	Rps24
Rps7	5.58e-78	0.297419	0.999	0.992	1.12e-74	1	Rps7
Rps3a1	1.06e-73	0.258521	1	0.995	2.13e-70	1	Rps3a1
Rpl36	1.68e-70	0.29351	1	0.987	3.36e-67	1	Rpl36
Rps2	1.43e-67	0.331127	1	0.984	2.87e-64	1	Rps2
Rpl38	2.34e-66	0.332351	1	0.994	4.68e-63	1	Rpl38
Tpt1	7.26e-64	0.331395	1	0.998	1.45e-60	1	Tpt1
Rps20	2.32e-54	0.330464	1	0.996	4.65e-51	1	Rps20
Rpl12	6.16e-47	0.352357	1	0.993	1.23e-43	1	Rpl12
Rpl36a	1.33e-43	0.262867	0.995	0.978	2.66e-40	1	Rpl36a
Rpsa	1.5e-39	0.35179	1	0.993	3e-36	1	Rpsa
Cd52	1.98e-20	0.294418	0.989	0.953	3.96e-17	1	Cd52
Gm10076	2.2e-16	0.270811	0.902	0.831	4.4e-13	1	Gm10076
Eef1b2	3.98e-13	0.253275	0.997	0.98	7.97e-10	1	Eef1b2
Wdr89	3.24e-10	0.252004	0.466	0.281	6.48e-07	1	Wdr89
Foxp1	1.08e-41	0.251566	0.808	0.636	2.15e-38	2	Foxp1
Nav2	3.84e-41	0.370014	0.93	0.835	7.68e-38	2	Nav2
Maf	1.57e-35	0.267646	0.984	0.962	3.15e-32	2	Maf
Ccr5	6.97e-34	0.329317	0.886	0.813	1.39e-30	2	Ccr5
Zbtb20	3.08e-27	0.28279	0.828	0.698	6.17e-24	2	Zbtb20
Csmd3	1.06e-22	0.309424	0.732	0.605	2.12e-19	2	Csmd3
Atp2b1	2.51e-17	0.285209	0.92	0.85	5.03e-14	2	Atp2b1
Macf1	4.53e-17	0.300047	0.959	0.892	9.05e-14	2	Macf1
Zeb2	3.82e-12	0.277733	0.975	0.959	7.64e-09	2	Zeb2
Fos	0	1.72984	0.888	0.834	0	3	Fos
Ccl4	0	1.69659	0.899	0.887	0	3	Ccl4
Atf3	0	1.68826	0.909	0.846	0	3	Atf3
Egr1	0	1.62128	0.904	0.821	0	3	Egr1
Klf2	0	1.57366	0.844	0.845	0	3	Klf2
Ccl3	0	1.54552	0.877	0.873	0	3	Ccl3
Dusp1	0	1.40493	0.811	0.806	0	3	Dusp1
Junb	0	1.13556	0.991	0.904	0	3	Junb
Zfp36	0	1.10805	0.975	0.915	0	3	Zfp36
Nfkbia	0	1.08425	0.952	0.807	0	3	Nfkbia
Jun	0	1.00683	0.996	0.967	0	3	Jun
Klf6	0	0.957186	0.937	0.854	0	3	Klf6
Cd83	0	0.931292	0.873	0.792	0	3	Cd83
Jund	0	0.870528	0.994	0.968	0	3	Jund
Btg2	0	0.853056	0.986	0.919	0	3	Btg2
Mcl1	0	0.814464	0.969	0.923	0	3	Mcl1
Cxcl2	1.41e-293	0.364625	0.128	0.702	2.82e-290	3	Cxcl2
Ier2	3.24e-207	1.10763	0.698	0.702	6.48e-204	3	Ier2
Socs3	6.42e-201	0.826925	0.766	0.81	1.28e-197	3	Socs3
Ier3	1.2e-200	0.963892	0.729	0.79	2.4e-197	3	Ier3
Rgs1	2.1e-184	0.899235	0.815	0.851	4.2e-181	3	Rgs1
Pdgfb	9.62e-153	0.488952	0.791	0.854	1.92e-149	3	Pdgfb
Nfkbiz	7.14e-151	0.902741	0.667	0.743	1.43e-147	3	Nfkbiz
Tgif1	9.41e-148	0.391168	0.569	0.479	1.88e-144	3	Tgif1
Ccl2	1.01e-145	0.387071	0.186	0.675	2.02e-142	3	Ccl2
Zfp36l1	2.87e-132	0.390209	0.933	0.918	5.75e-129	3	Zfp36l1
Hsp90aa1	3.65e-131	0.557347	0.875	0.9	7.31e-128	3	Hsp90aa1
Slc15a3	2.73e-127	0.387176	0.799	0.749	5.45e-124	3	Slc15a3
Il1a	3.01e-117	0.690955	0.682	0.709	6.02e-114	3	Il1a
Il1b	4.67e-114	0.662275	0.176	0.639	9.34e-111	3	Il1b
Ppp1r10	2.25e-102	0.294858	0.74	0.811	4.5e-99	3	Ppp1r10
Id2	2.54e-102	0.767485	0.694	0.794	5.09e-99	3	Id2
Cxcl10	4.08e-102	0.760979	0.256	0.716	8.17e-99	3	Cxcl10
Neat1	1.56e-101	0.82201	0.629	0.676	3.12e-98	3	Neat1
Cebpb	7.56e-100	0.369313	0.915	0.846	1.51e-96	3	Cebpb
Icam1	3.26e-99	0.482344	0.708	0.689	6.52e-96	3	Icam1
Tsc22d3	3.32e-99	0.330627	0.585	0.523	6.63e-96	3	Tsc22d3
Sgk1	1.51e-90	0.422179	0.917	0.887	3.01e-87	3	Sgk1
Hspa1a	1.26e-82	1.03955	0.659	0.817	2.52e-79	3	Hspa1a
Serpine1	3.5e-77	0.51793	0.254	0.686	7.01e-74	3	Serpine1
Kdm6b	1.01e-75	0.51418	0.465	0.513	2.02e-72	3	Kdm6b
Tnfaip3	3.25e-72	0.638516	0.585	0.705	6.5e-69	3	Tnfaip3
Tsc22d2	2.02e-70	0.377533	0.649	0.735	4.04e-67	3	Tsc22d2
Cited2	3.07e-55	0.408005	0.512	0.55	6.14e-52	3	Cited2
Hmox1	4.16e-55	0.602028	0.664	0.83	8.32e-52	3	Hmox1
Hist1h1c	1.23e-52	0.416162	0.522	0.593	2.46e-49	3	Hist1h1c
Marcksl1	3.17e-50	0.352779	0.364	0.453	6.34e-47	3	Marcksl1
Tmx4	4.67e-34	0.297693	0.646	0.781	9.35e-31	3	Tmx4
Cdkn1a	6.13e-22	0.326254	0.326	0.681	1.23e-18	3	Cdkn1a
Pmaip1	4.27e-21	0.351357	0.338	0.696	8.55e-18	3	Pmaip1
Nfkbid	6.28e-14	0.30641	0.33	0.662	1.26e-10	3	Nfkbid
Csf1	7.5e-14	0.549244	0.323	0.661	1.5e-10	3	Csf1
Hes1	8.27e-14	0.470868	0.57	0.772	1.65e-10	3	Hes1
Gem	3.57e-13	0.693408	0.513	0.751	7.14e-10	3	Gem
Gadd45b	5.71e-12	0.659164	0.384	0.734	1.14e-08	3	Gadd45b
Osm	1.31e-11	0.433994	0.416	0.605	2.62e-08	3	Osm
Csrnp1	1.32e-11	0.316348	0.322	0.508	2.65e-08	3	Csrnp1
Tnf	9.51e-07	0.676311	0.372	0.694	0.00190152	3	Tnf
Gadd45g	0.000588393	0.425877	0.415	0.715	1	3	Gadd45g
Pim1	0.00544547	0.345564	0.293	0.575	1	3	Pim1
Adamts1	0.00692221	0.941971	0.415	0.728	1	3	Adamts1
2021-06-01	2.98e-176	0.67353	0.942	0.975	5.96e-173	4	Jun
Jund1	7.08e-147	0.599864	0.946	0.975	1.42e-143	4	Jund
Adamts11	2.78e-142	0.457304	0.232	0.742	5.57e-139	4	Adamts1
Serpine11	2.31e-127	0.52427	0.199	0.679	4.62e-124	4	Serpine1
Gem1	1.59e-104	0.393914	0.283	0.773	3.17e-101	4	Gem
Btg21	6.93e-98	0.634812	0.887	0.934	1.39e-94	4	Btg2
Zfp361	3.91e-89	0.586265	0.805	0.939	7.83e-86	4	Zfp36
Gm13889	5.13e-65	0.363507	0.186	0.6	1.03e-61	4	Gm13889
Junb1	1.67e-55	0.380227	0.861	0.924	3.34e-52	4	Junb
Mobp	1.42e-52	0.266157	0.338	0.77	2.84e-49	4	Mobp
Gadd45g1	1.84e-50	0.661912	0.311	0.719	3.69e-47	4	Gadd45g
Runx1	3.32e-35	0.334462	0.766	0.939	6.63e-32	4	Runx1
Klf61	5.52e-31	0.513791	0.73	0.883	1.1e-27	4	Klf6
Smad7	3.36e-30	0.374419	0.789	0.931	6.72e-27	4	Smad7
Ier31	2.68e-26	0.371888	0.423	0.828	5.37e-23	4	Ier3
Sox4	2.72e-21	0.512068	0.597	0.672	5.44e-18	4	Sox4
Ccl41	3.16e-20	0.531883	0.685	0.915	6.33e-17	4	Ccl4
Hes11	3.96e-17	0.801849	0.422	0.784	7.93e-14	4	Hes1
Hsp90aa11	2.05e-16	0.697579	0.696	0.923	4.1e-13	4	Hsp90aa1
Socs31	5.63e-13	0.33697	0.478	0.846	1.13e-09	4	Socs3
Klf21	1.03e-12	0.575479	0.625	0.873	2.06e-09	4	Klf2
Hspa1a1	1.82e-09	1.20491	0.565	0.824	3.65e-06	4	Hspa1a
Hmox11	1.9e-07	0.499378	0.487	0.847	0.000379899	4	Hmox1
Dusp11	3.84e-07	0.587822	0.484	0.849	0.00076739	4	Dusp1
Rgs11	0.000690909	0.789114	0.601	0.877	1	4	Rgs1
Ccl31	0.000725492	0.462256	0.621	0.907	1	4	Ccl3
Atf31	0.000969091	0.512389	0.603	0.888	1	4	Atf3
Pdgfb1	0.00646607	0.372506	0.583	0.878	1	4	Pdgfb
Actb	1.08e-225	0.408848	1	0.999	2.16e-222	5	Actb
Kdm3b	7.48e-182	0.346574	0.903	0.506	1.5e-178	5	Kdm3b
Notch2	8.13e-85	0.808542	0.767	0.605	1.63e-81	5	Notch2
Bmp2k	6.69e-74	0.511544	0.875	0.884	1.34e-70	5	Bmp2k
Ap2a2	3.23e-55	0.258016	0.904	0.614	6.45e-52	5	Ap2a2
Zfp532	7.83e-49	0.361106	0.394	0.452	1.57e-45	5	Zfp532
Bhlhe41	8.03e-38	0.454335	0.855	0.854	1.61e-34	5	Bhlhe41
Ntan1	3.17e-34	0.298719	0.677	0.382	6.34e-31	5	Ntan1
Rp2	1.21e-30	0.29712	0.925	0.674	2.43e-27	5	Rp2
Clec4a3	2.1e-30	0.276764	0.892	0.627	4.19e-27	5	Clec4a3
Cdk6	8.32e-30	0.260969	0.504	0.589	1.66e-26	5	Cdk6
Clasp2	1.6e-29	0.524258	0.973	0.798	3.2e-26	5	Clasp2
Pitpnc1	4.85e-28	0.37661	0.906	0.705	9.69e-25	5	Pitpnc1
Sema4b	2.92e-25	0.316905	0.385	0.328	5.83e-22	5	Sema4b
Csmd31	3.42e-25	0.2511	0.852	0.601	6.85e-22	5	Csmd3
Lrrc8a	1.02e-23	0.328863	0.428	0.422	2.04e-20	5	Lrrc8a
Rps161	3.41e-19	0.292383	1	0.996	6.82e-16	5	Rps16
Adam10	1.21e-18	0.373358	0.985	0.858	2.43e-15	5	Adam10
Tmf1	1.65e-16	0.491987	0.716	0.57	3.3e-13	5	Tmf1
Atf7ip	2.2e-14	0.253081	0.814	0.62	4.4e-11	5	Atf7ip
Rpl381	2.42e-13	0.323287	1	0.994	4.84e-10	5	Rpl38
Rps71	7.94e-13	0.270584	1	0.992	1.59e-09	5	Rps7
Ltc4s	1.1e-12	0.253462	0.968	0.952	2.19e-09	5	Ltc4s
Marf1	1.49e-12	0.510292	0.643	0.548	2.99e-09	5	Marf1
Pan3	2.69e-10	0.349266	0.906	0.774	5.37e-07	5	Pan3
H2.D1	1.25e-09	0.271209	0.558	0.326	2.5e-06	5	H2.D1
Alkbh5	1.93e-09	0.555038	0.715	0.622	3.86e-06	5	Alkbh5
Itpripl1	9.88e-09	0.518784	0.588	0.439	1.98e-05	5	Itpripl1
Shfm1	6.42e-08	0.261219	0.326	0.215	0.000128397	5	Shfm1
Gngt2	3.29e-07	0.301616	0.947	0.857	0.000657631	5	Gngt2
Zscan26	5.32e-07	0.496288	0.606	0.484	0.00106497	5	Zscan26
Nfia	1.09e-06	0.393774	0.626	0.721	0.00217628	5	Nfia
Supt16	1.11e-06	0.255311	0.828	0.639	0.00222615	5	Supt16
Mcmbp	2.68e-06	0.344537	0.493	0.434	0.00535266	5	Mcmbp
Pmepa1	3.21e-06	0.306555	0.998	0.971	0.00641434	5	Pmepa1
Ncoa3	3.92e-06	0.478229	0.651	0.639	0.00783417	5	Ncoa3
Skil	0.000132101	0.331813	0.871	0.886	0.264202	5	Skil
Dpysl2	0.000135719	0.301401	0.865	0.886	0.271439	5	Dpysl2
Cebpzos	0.000442851	0.259591	0.917	0.801	0.885702	5	Cebpzos
Klf13	0.000575566	0.341637	0.638	0.518	1	5	Klf13
Zc3hav1	0.000606839	0.283358	0.689	0.543	1	5	Zc3hav1
Pdcd4	0.0013151	0.269589	0.704	0.696	1	5	Pdcd4
Ptafr	0.00133768	0.330305	0.638	0.61	1	5	Ptafr
Abhd2	0.00258613	0.380949	0.5	0.415	1	5	Abhd2
Wtap	0.00303111	0.467506	0.606	0.666	1	5	Wtap
Fxyd5	1.36e-166	0.758739	0.858	0.686	2.73e-163	6	Fxyd5
Ftl1	4.5e-160	0.657705	1	0.999	9e-157	6	Ftl1
Ctsb	3.44e-158	0.635275	1	0.995	6.88e-155	6	Ctsb
Lpl	1.15e-118	1.18602	0.781	0.647	2.3e-115	6	Lpl
Apoe	1.85e-115	1.44293	0.997	0.976	3.69e-112	6	Apoe
Plin2	3.15e-99	0.816584	0.826	0.706	6.31e-96	6	Plin2
Ctsd	6.59e-97	0.410056	1	1	1.32e-93	6	Ctsd
Anxa5	4.85e-95	0.561703	0.824	0.658	9.7e-92	6	Anxa5
Gapdh	5.68e-90	0.542554	0.998	0.976	1.14e-86	6	Gapdh
Tspo	1.92e-88	0.428413	0.945	0.816	3.84e-85	6	Tspo
Ctsz	6.32e-86	0.399136	1	0.986	1.26e-82	6	Ctsz
Cstb	6e-81	0.547022	0.897	0.705	1.2e-77	6	Cstb
Tmsb4x	2.95e-80	0.277329	1	1	5.89e-77	6	Tmsb4x
Pkm	1.81e-77	0.569625	0.965	0.866	3.62e-74	6	Pkm
Lgals1	1.42e-76	0.810721	0.709	0.658	2.85e-73	6	Lgals1
Cd63	1.8e-74	0.451579	0.995	0.968	3.6e-71	6	Cd63
Tlr2	3.12e-74	0.616767	0.805	0.59	6.23e-71	6	Tlr2
Cd521	9.99e-74	0.427981	0.992	0.957	2e-70	6	Cd52
Ifi27l2a1	1.8e-70	0.700113	0.915	0.826	3.59e-67	6	Ifi27l2a
Prdx1	6e-65	0.485212	0.99	0.936	1.2e-61	6	Prdx1
Emp3	6.49e-65	0.570038	0.781	0.668	1.3e-61	6	Emp3
Fth1	6.64e-65	0.405518	1	1	1.33e-61	6	Fth1
Ifi30	5.76e-62	0.421943	0.971	0.914	1.15e-58	6	Ifi30
Mif	1.97e-61	0.50353	0.902	0.802	3.94e-58	6	Mif
Capg	2.62e-61	0.522123	0.718	0.609	5.25e-58	6	Capg
Ms4a6c	6.45e-61	0.425455	0.762	0.566	1.29e-57	6	Ms4a6c
Tmem256	3.01e-60	0.277903	0.919	0.783	6.02e-57	6	Tmem256
Spp1	6.22e-58	1.93752	0.784	0.782	1.24e-54	6	Spp1
Tpd52	2.3e-57	0.295326	0.936	0.849	4.61e-54	6	Tpd52
Cd72	3.28e-57	0.435932	0.564	0.44	6.56e-54	6	Cd72
Aldh2	1.16e-56	0.306458	0.779	0.674	2.33e-53	6	Aldh2
Id21	3.4e-56	0.526115	0.844	0.777	6.79e-53	6	Id2
Ucp2	3.45e-56	0.302375	0.986	0.95	6.9e-53	6	Ucp2
Aprt	6.93e-56	0.289883	0.786	0.667	1.39e-52	6	Aprt
Lilrb4a	9.64e-56	0.802821	0.638	0.618	1.93e-52	6	Lilrb4a
Ctla2b	3.6e-55	0.415163	0.72	0.696	7.2e-52	6	Ctla2b
Dab2	1.09e-54	0.481476	0.667	0.622	2.19e-51	6	Dab2
Ifitm2	6.67e-54	0.400857	0.663	0.648	1.33e-50	6	Ifitm2
Rps21	6.89e-54	0.25737	0.997	0.986	1.38e-50	6	Rps2
Cxcl16	9.34e-54	0.454748	0.799	0.681	1.87e-50	6	Cxcl16
Cd9	3.47e-53	0.365538	0.998	0.978	6.95e-50	6	Cd9
Cd831	4.96e-52	0.576307	0.862	0.801	9.92e-49	6	Cd83
Aldoa	8.65e-52	0.42056	0.937	0.752	1.73e-48	6	Aldoa
Psat1	8.24e-49	0.286597	0.767	0.712	1.65e-45	6	Psat1
Tpi1	2.91e-47	0.439579	0.81	0.719	5.82e-44	6	Tpi1
Myl6	7.31e-47	0.268198	0.997	0.955	1.46e-43	6	Myl6
Uqcr10	1.19e-46	0.275891	0.908	0.786	2.37e-43	6	Uqcr10
Bcl2a1b	2.88e-44	0.443719	0.969	0.871	5.76e-41	6	Bcl2a1b
Lyz2	2.98e-44	0.405798	0.989	0.957	5.96e-41	6	Lyz2
Ldha	3.09e-44	0.385454	0.823	0.618	6.18e-41	6	Ldha
Gpx1	1.13e-43	0.254097	0.984	0.913	2.27e-40	6	Gpx1
Gm1673	1.34e-43	0.366089	0.607	0.613	2.69e-40	6	Gm1673
Sh3bgrl	4.33e-43	0.290933	0.646	0.653	8.67e-40	6	Sh3bgrl
Gadd45b1	4.61e-42	0.742147	0.663	0.684	9.22e-39	6	Gadd45b
Tmsb10	2.77e-41	0.332345	0.868	0.756	5.54e-38	6	Tmsb10
Eno1	4.63e-41	0.307428	0.873	0.648	9.26e-38	6	Eno1
Nfkbia1	2.39e-40	0.65322	0.908	0.825	4.78e-37	6	Nfkbia
Rap2b	7.85e-40	0.292574	0.57	0.477	1.57e-36	6	Rap2b
Lgals3bp	2.75e-39	0.258029	0.918	0.841	5.5e-36	6	Lgals3bp
Ccl32	4.9e-38	0.627574	0.87	0.874	9.8e-35	6	Ccl3
Gnas	6.93e-37	0.259402	0.997	0.937	1.39e-33	6	Gnas
Tagln2	2.2e-36	0.315462	0.776	0.733	4.41e-33	6	Tagln2
Sdc4	3.32e-35	0.523203	0.594	0.55	6.65e-32	6	Sdc4
Txn1	6.7e-35	0.258499	0.778	0.696	1.34e-31	6	Txn1
Ctsc	8.44e-34	0.254973	0.981	0.886	1.69e-30	6	Ctsc
Cebpb1	1.25e-31	0.484171	0.929	0.853	2.51e-28	6	Cebpb
Mt1	3.19e-29	0.284142	0.961	0.894	6.38e-26	6	Mt1
Hmox12	7.23e-29	0.610527	0.81	0.806	1.45e-25	6	Hmox1
Anxa2	7.76e-29	0.399464	0.573	0.602	1.55e-25	6	Anxa2
Ifitm3	1.04e-28	0.329831	0.797	0.765	2.09e-25	6	Ifitm3
Arl5c	1.71e-28	0.378907	0.626	0.602	3.43e-25	6	Arl5c
Fos1	4.03e-28	0.297413	0.797	0.844	8.06e-25	6	Fos
Vim	3.57e-27	0.616526	0.589	0.625	7.15e-24	6	Vim
Hilpda	2.38e-26	0.298293	0.327	0.286	4.76e-23	6	Hilpda
Ccl12	4.33e-24	0.344247	0.765	0.695	8.66e-21	6	Ccl12
Igf1	8.03e-24	0.515631	0.536	0.6	1.61e-20	6	Igf1
Iqgap1	5.35e-23	0.336742	0.517	0.512	1.07e-19	6	Iqgap1
Bcl2a1d	5.8e-23	0.256752	0.391	0.35	1.16e-19	6	Bcl2a1d
Cst7	4.97e-22	0.375309	0.67	0.711	9.93e-19	6	Cst7
Fabp5	5.22e-22	0.711609	0.604	0.67	1.04e-18	6	Fabp5
Gpr84	2.23e-20	0.284222	0.715	0.61	4.45e-17	6	Gpr84
Ccl42	6.03e-20	0.825333	0.876	0.889	1.21e-16	6	Ccl4
Nfkbiz1	7.58e-20	0.351166	0.681	0.735	1.52e-16	6	Nfkbiz
Tnfaip2	1.07e-19	0.297891	0.493	0.499	2.15e-16	6	Tnfaip2
Apoc2	1.58e-19	0.409655	0.541	0.62	3.15e-16	6	Apoc2
Lgals3	2.6e-18	0.901483	0.552	0.62	5.21e-15	6	Lgals3
Hspa5	3.48e-17	0.266269	0.966	0.894	6.96e-14	6	Hspa5
Tnf1	2.88e-16	0.659694	0.572	0.651	5.76e-13	6	Tnf
Gpr65	5.5e-15	0.352482	0.543	0.59	1.1e-11	6	Gpr65
Slc2a6	7.09e-14	0.292481	0.475	0.531	1.42e-10	6	Slc2a6
Cdkn1a1	1.46e-13	0.431929	0.578	0.632	2.93e-10	6	Cdkn1a
Csf11	1.95e-12	0.364842	0.539	0.616	3.9e-09	6	Csf1
Osm1	1.03e-09	0.273589	0.535	0.58	2.06e-06	6	Osm
Ccl5	3.58e-09	0.427027	0.348	0.587	7.16e-06	6	Ccl5
Pim11	5.44e-07	0.282307	0.477	0.537	0.00108754	6	Pim1
Msr1	4.42e-06	0.268952	0.457	0.553	0.00883716	6	Msr1
Cxcl101	1.93e-05	0.799162	0.506	0.656	0.0386785	6	Cxcl10
Cd74	3.04e-05	0.37752	0.396	0.455	0.06081	6	Cd74
Nr4a1	4.28e-05	0.309583	0.548	0.683	0.0855535	6	Nr4a1
Apoc1	0.000101846	0.294761	0.436	0.578	0.203693	6	Apoc1
Hcar2	0.000638193	0.288563	0.39	0.479	1	6	Hcar2
Wfdc17	0.00112378	0.288855	0.531	0.65	1	6	Wfdc17
Il1a1	0.0028153	0.335865	0.62	0.709	1	6	Il1a
Mmp12	0.00995109	0.434627	0.23	0.416	1	6	Mmp12
Stmn1	8.41e-228	1.73756	0.972	0.789	1.68e-224	7	Stmn1
Hmgb2	2.57e-184	1.51863	0.959	0.811	5.13e-181	7	Hmgb2
H2afz	4.6e-165	1.07424	0.996	0.952	9.21e-162	7	H2afz
Tubb5	2.13e-106	0.905807	0.983	0.887	4.26e-103	7	Tubb5
Tubb4b	2.96e-105	0.992056	0.674	0.355	5.93e-102	7	Tubb4b
Tuba1b	2.52e-97	0.775304	0.941	0.68	5.05e-94	7	Tuba1b
Birc5	8.68e-95	1.14445	0.739	0.629	1.74e-91	7	Birc5
Cks2	1.28e-75	0.947534	0.711	0.622	2.56e-72	7	Cks2
Anp32b	4.53e-75	0.551921	0.854	0.787	9.05e-72	7	Anp32b
Top2a	3.24e-74	1.4528	0.689	0.622	6.48e-71	7	Top2a
Rbm3	9.55e-71	0.374524	0.946	0.911	1.91e-67	7	Rbm3
Arl6ip1	9.93e-71	0.80539	0.989	0.935	1.99e-67	7	Arl6ip1
H2afx	6.54e-63	0.876092	0.615	0.485	1.31e-59	7	H2afx
Cenpa	1.18e-60	1.14021	0.672	0.621	2.37e-57	7	Cenpa
Hnrnpa3	2.78e-58	0.332613	0.911	0.89	5.55e-55	7	Hnrnpa3
Smc4	6.67e-57	0.891466	0.624	0.538	1.33e-53	7	Smc4
Dek	5.51e-55	0.449767	0.848	0.77	1.1e-51	7	Dek
Tagln21	1.47e-54	0.571244	0.774	0.734	2.94e-51	7	Tagln2
Calm3	1.54e-53	0.407654	0.837	0.785	3.08e-50	7	Calm3
Ccnb2	5.53e-53	0.917961	0.637	0.605	1.11e-49	7	Ccnb2
Ifi27l2a2	6.2e-53	0.753898	0.859	0.829	1.24e-49	7	Ifi27l2a
Mki67	7.96e-53	1.32028	0.635	0.61	1.59e-49	7	Mki67
Cks1b	2.79e-51	0.777535	0.624	0.575	5.58e-48	7	Cks1b
Gapdh1	2.9e-50	0.309013	0.998	0.976	5.79e-47	7	Gapdh
Smc2	1.42e-47	0.881226	0.609	0.563	2.84e-44	7	Smc2
Tuba1c	2.77e-47	0.651517	0.557	0.458	5.54e-44	7	Tuba1c
Gpx11	9.42e-45	0.306675	0.963	0.914	1.88e-41	7	Gpx1
Cxcl21	3.42e-43	0.279744	0.178	0.634	6.84e-40	7	Cxcl2
Cdca8	6.17e-43	0.847009	0.596	0.58	1.23e-39	7	Cdca8
Cenpf	2.45e-42	1.31539	0.628	0.622	4.9e-39	7	Cenpf
Nap1l1	9.14e-41	0.381698	0.791	0.798	1.83e-37	7	Nap1l1
Cdk1	2.51e-37	0.905184	0.596	0.608	5.02e-34	7	Cdk1
Tmsb101	5.5e-36	0.345499	0.833	0.759	1.1e-32	7	Tmsb10
Txn11	1.25e-35	0.351789	0.737	0.698	2.49e-32	7	Txn1
Rps27l	1.5e-35	0.271562	0.872	0.804	2.99e-32	7	Rps27l
Lsm6	1.54e-34	0.265259	0.811	0.754	3.08e-31	7	Lsm6
Kif20b	9.32e-34	0.528118	0.398	0.357	1.86e-30	7	Kif20b
Racgap1	1.43e-33	0.819628	0.572	0.586	2.86e-30	7	Racgap1
Cdca3	1.13e-32	0.749737	0.578	0.604	2.26e-29	7	Cdca3
Cdc20	9.71e-31	0.913242	0.554	0.562	1.94e-27	7	Cdc20
Prdx4	1.47e-29	0.341499	0.685	0.664	2.95e-26	7	Prdx4
Tpx2	1.4e-28	0.769498	0.565	0.604	2.8e-25	7	Tpx2
Fabp51	2.88e-27	0.328383	0.276	0.68	5.76e-24	7	Fabp5
Cit	2.72e-26	0.375518	0.317	0.316	5.45e-23	7	Cit
Cdkn2c	8.2e-26	0.719041	0.543	0.569	1.64e-22	7	Cdkn2c
Emp31	4e-24	0.374768	0.657	0.674	8.01e-21	7	Emp3
Ccl43	4.26e-24	0.782099	0.833	0.89	8.53e-21	7	Ccl4
Ramp1	3.93e-23	0.370935	0.676	0.701	7.85e-20	7	Ramp1
Cdkn3	5.1e-22	0.554701	0.472	0.493	1.02e-18	7	Cdkn3
Ccdc34	6.44e-22	0.420808	0.535	0.555	1.29e-18	7	Ccdc34
Il1b1	1.15e-21	0.254624	0.2	0.585	2.31e-18	7	Il1b
Prc1	7.63e-21	0.998054	0.535	0.601	1.53e-17	7	Prc1
Nfkbia2	2.03e-19	0.444408	0.841	0.828	4.06e-16	7	Nfkbia
Adamts12	2.95e-18	0.275299	0.311	0.696	5.91e-15	7	Adamts1
Ccl33	4.31e-17	0.577031	0.778	0.877	8.63e-14	7	Ccl3
Tacc3	8.44e-15	0.466845	0.415	0.469	1.69e-11	7	Tacc3
Psat11	2.33e-14	0.36877	0.596	0.719	4.65e-11	7	Psat1
Cdkn1a2	4.2e-14	0.635888	0.541	0.633	8.41e-11	7	Cdkn1a
Cenpe	7.69e-13	0.707523	0.485	0.584	1.54e-09	7	Cenpe
Hirip3	9.09e-13	0.305067	0.32	0.385	1.82e-09	7	Hirip3
Zfp362	8.55e-12	0.261549	0.822	0.927	1.71e-08	7	Zfp36
Med21	4.07e-11	0.303863	0.548	0.601	8.15e-08	7	Med21
Pcna	5.82e-11	0.374175	0.552	0.642	1.16e-07	7	Pcna
Atf32	2.56e-10	0.322939	0.702	0.86	5.11e-07	7	Atf3
Esco2	5e-10	0.34821	0.246	0.566	1e-06	7	Esco2
Hmmr	2.31e-09	0.867484	0.472	0.584	4.62e-06	7	Hmmr
Gadd45b2	2.95e-09	0.287091	0.348	0.695	5.9e-06	7	Gadd45b
Ckap2l	8.26e-09	0.589228	0.457	0.559	1.65e-05	7	Ckap2l
Kif22	9.55e-09	0.439233	0.385	0.487	1.91e-05	7	Kif22
Gmnn	1.51e-08	0.297968	0.322	0.424	3.02e-05	7	Gmnn
Ncapd2	7.67e-08	0.39709	0.35	0.453	0.000153358	7	Ncapd2
Tk1	4.23e-07	0.516021	0.404	0.528	0.000845382	7	Tk1
Mcm7	4.43e-07	0.279251	0.326	0.436	0.000886026	7	Mcm7
Incenp	7.16e-07	0.472426	0.443	0.565	0.00143206	7	Incenp
Aurkb	4.57e-06	0.423219	0.357	0.483	0.00914695	7	Aurkb
Cxcl102	5.05e-06	1.00167	0.343	0.659	0.0100977	7	Cxcl10
Dnajc9	9.28e-06	0.34289	0.393	0.513	0.0185624	7	Dnajc9
Cbx5	1.39e-05	0.421031	0.435	0.57	0.0277836	7	Cbx5
Fxyd51	3.83e-05	0.321381	0.524	0.699	0.0766268	7	Fxyd5
Lgals11	0.000115687	0.342837	0.37	0.67	0.231374	7	Lgals1
Usp1	0.000130024	0.283862	0.402	0.532	0.260048	7	Usp1
Egr11	0.00019327	0.273964	0.635	0.84	0.38654	7	Egr1
Aurka	0.000306516	0.431176	0.341	0.472	0.613032	7	Aurka
Nt5dc2	0.000346511	0.268064	0.407	0.543	0.693022	7	Nt5dc2
Hist1h2ae	0.000416976	0.462886	0.328	0.468	0.833952	7	Hist1h2ae
Kif20a	0.000651221	0.376104	0.339	0.481	1	7	Kif20a
Kif2c	0.00234096	0.382988	0.354	0.502	1	7	Kif2c
Id22	0.00788095	0.277703	0.604	0.786	1	7	Id2
Gm16740	3.23e-88	0.258251	0.706	0.328	6.46e-85	8	Gm16740
Mmp121	1.4e-87	0.303328	0.724	0.401	2.8e-84	8	Mmp12
Btbd3	2.81e-79	0.322014	0.713	0.361	5.61e-76	8	Btbd3
Dalrd3	4.08e-76	0.638072	0.724	0.268	8.16e-73	8	Dalrd3
Rassf8	1.09e-73	0.3183	0.717	0.422	2.17e-70	8	Rassf8
Hivep2	9.73e-72	0.32641	0.727	0.406	1.95e-68	8	Hivep2
Etaa1	2.59e-66	0.362376	0.71	0.426	5.18e-63	8	Etaa1
Abhd21	1.45e-59	0.28234	0.71	0.416	2.9e-56	8	Abhd2
Acvrl1	2.54e-57	0.374071	0.713	0.345	5.09e-54	8	Acvrl1
X4933406I18Rik	1.04e-54	0.331375	0.556	0.125	2.08e-51	8	X4933406I18Rik
Desi1	1.24e-54	0.322722	0.706	0.429	2.48e-51	8	Desi1
Rad17	4.12e-53	0.324036	0.71	0.437	8.25e-50	8	Rad17
Socs4	4.17e-52	0.4134	0.734	0.521	8.35e-49	8	Socs4
Mrc1	2.96e-51	0.267458	0.72	0.596	5.91e-48	8	Mrc1
Ppfibp2	4.18e-51	0.468272	0.696	0.347	8.37e-48	8	Ppfibp2
Suv420h1	2.09e-50	0.458324	0.509	0.116	4.19e-47	8	Suv420h1
B3galt5	2.63e-50	0.374684	0.717	0.537	5.26e-47	8	B3galt5
Otud7b	6.64e-50	0.36088	0.713	0.495	1.33e-46	8	Otud7b
Cpe	1.16e-49	0.315287	0.72	0.615	2.31e-46	8	Cpe
Hivep1	3.85e-48	0.504085	0.724	0.577	7.7e-45	8	Hivep1
Fnbp4	7.69e-48	0.661943	0.724	0.495	1.54e-44	8	Fnbp4
Plp1	2.74e-47	0.431706	0.737	0.638	5.48e-44	8	Plp1
Gpm6b	4.27e-45	0.319627	0.737	0.625	8.54e-42	8	Gpm6b
Arl5b	3.59e-41	0.333373	0.741	0.622	7.18e-38	8	Arl5b
Alkbh1	2.16e-40	0.531289	0.703	0.346	4.31e-37	8	Alkbh1
Nfkbid1	1.94e-39	0.266449	0.73	0.611	3.87e-36	8	Nfkbid
Pdpk1	4.74e-39	0.4044	0.72	0.531	9.48e-36	8	Pdpk1
Birc2	5.14e-39	0.567884	0.737	0.643	1.03e-35	8	Birc2
Mbp	4.59e-36	0.686656	0.819	0.809	9.17e-33	8	Mbp
Nhp2	1.12e-35	0.256198	0.717	0.489	2.25e-32	8	Nhp2
Fry	2.64e-35	0.527718	0.73	0.508	5.29e-32	8	Fry
Dennd1c	3.14e-34	0.970472	0.758	0.528	6.28e-31	8	Dennd1c
Pan31	6.94e-34	1.09967	0.788	0.786	1.39e-30	8	Pan3
Ncor2	7.39e-34	0.323546	0.747	0.593	1.48e-30	8	Ncor2
Tusc3	1.17e-33	0.274242	0.724	0.494	2.34e-30	8	Tusc3
Ranbp2	1.32e-33	0.549771	0.761	0.727	2.65e-30	8	Ranbp2
Srpk1	1.97e-33	0.291964	0.727	0.483	3.95e-30	8	Srpk1
Ints3	3.11e-33	0.254902	0.259	0.514	6.21e-30	8	Ints3
Atxn1	4.29e-33	0.384963	0.734	0.614	8.58e-30	8	Atxn1
Irf9	4.81e-33	0.428173	0.724	0.353	9.63e-30	8	Irf9
Smarca2	2.54e-32	0.25001	0.399	0.654	5.08e-29	8	Smarca2
Abca1	9.95e-32	1.05729	0.836	0.909	1.99e-28	8	Abca1
Ilf2	4.6e-31	0.307093	0.679	0.338	9.21e-28	8	Ilf2
Kansl1l	1.18e-30	0.637854	0.741	0.568	2.36e-27	8	Kansl1l
Csad	1.43e-30	0.776915	0.751	0.623	2.87e-27	8	Csad
Zfand3	1.06e-28	0.270122	0.727	0.588	2.12e-25	8	Zfand3
Sil1	1.3e-27	0.264034	0.614	0.305	2.61e-24	8	Sil1
Mga	2.93e-27	0.442275	0.734	0.57	5.86e-24	8	Mga
Dennd1b	2.85e-26	0.287613	0.73	0.644	5.7e-23	8	Dennd1b
Abcc3	5.13e-26	0.574972	0.747	0.592	1.03e-22	8	Abcc3
Sec24a	1.74e-25	0.437751	0.672	0.473	3.49e-22	8	Sec24a
Ankrd12	1.21e-24	0.793984	0.758	0.533	2.42e-21	8	Ankrd12
C5ar2	1.33e-24	0.371307	0.679	0.438	2.65e-21	8	C5ar2
Mobp1	2.11e-24	0.552443	0.795	0.719	4.22e-21	8	Mobp
Clasp21	7.99e-24	0.59816	0.785	0.815	1.6e-20	8	Clasp2
Lrif1	1.08e-23	0.496172	0.744	0.566	2.17e-20	8	Lrif1
Foxp11	1.54e-23	0.855072	0.737	0.661	3.08e-20	8	Foxp1
Kcnq1ot1	1.64e-23	0.843793	0.768	0.662	3.29e-20	8	Kcnq1ot1
Plcl2	2.02e-23	0.441567	0.751	0.583	4.04e-20	8	Plcl2
Etv1	6.14e-23	0.341979	0.73	0.596	1.23e-19	8	Etv1
Nlrp3	6.9e-23	0.375722	0.741	0.607	1.38e-19	8	Nlrp3
Arid4b	1.35e-22	0.466492	0.744	0.661	2.71e-19	8	Arid4b
Supt161	1.55e-22	0.478202	0.724	0.655	3.09e-19	8	Supt16
Slamf6	1.1e-21	0.393951	0.659	0.395	2.19e-18	8	Slamf6
Gpr160	1.63e-21	0.276722	0.679	0.389	3.26e-18	8	Gpr160
Gmpr	2.87e-21	0.280215	0.717	0.481	5.75e-18	8	Gmpr
Gpcpd1	9.2e-20	0.412007	0.242	0.461	1.84e-16	8	Gpcpd1
Numa1	3.19e-19	0.288846	0.741	0.607	6.38e-16	8	Numa1
Zfyve16	4.13e-19	0.27303	0.686	0.543	8.25e-16	8	Zfyve16
Pld2	5.14e-19	0.253771	0.587	0.378	1.03e-15	8	Pld2
Pdgfb2	1.64e-17	0.510772	0.805	0.845	3.28e-14	8	Pdgfb
Mib1	2.38e-17	0.251567	0.744	0.685	4.76e-14	8	Mib1
Samhd1	3.51e-17	0.48605	0.727	0.535	7.03e-14	8	Samhd1
Naaa	4.93e-16	0.366251	0.683	0.536	9.85e-13	8	Naaa
Fam178a	1.74e-15	0.311267	0.297	0.116	3.48e-12	8	Fam178a
D430042O09Rik	2.82e-15	0.398014	0.57	0.319	5.64e-12	8	D430042O09Rik
Arhgap17	6.49e-14	0.648953	0.816	0.851	1.3e-10	8	Arhgap17
Tmc6	1.06e-13	0.380642	0.614	0.391	2.12e-10	8	Tmc6
Gcc2	4.04e-13	0.430648	0.737	0.606	8.07e-10	8	Gcc2
Tmem87b	5.66e-13	0.337187	0.703	0.577	1.13e-09	8	Tmem87b
Sptbn1	4.63e-12	0.294594	0.679	0.571	9.27e-09	8	Sptbn1
Abcb4	4.86e-12	0.355441	0.642	0.522	9.72e-09	8	Abcb4
Ccl25	8.35e-12	0.287297	0.253	0.357	1.67e-08	8	Ccl25
Tmem167	2.09e-11	0.36349	0.751	0.709	4.17e-08	8	Tmem167
Cep68	5.69e-11	0.271378	0.737	0.604	1.14e-07	8	Cep68
Slc39a1	8.14e-11	0.276369	0.703	0.554	1.63e-07	8	Slc39a1
Smg1	8.34e-11	0.549906	0.775	0.726	1.67e-07	8	Smg1
H2.Ab1	1.43e-10	0.256226	0.392	0.143	2.87e-07	8	H2.Ab1
Rbm33	2.33e-10	0.350434	0.73	0.628	4.66e-07	8	Rbm33
Apobec3	4.27e-10	0.274719	0.352	0.567	8.53e-07	8	Apobec3
Map1lc3a	6.13e-10	0.515377	0.737	0.733	1.23e-06	8	Map1lc3a
Pcm1	2.66e-09	0.382154	0.727	0.655	5.33e-06	8	Pcm1
Asb2	3.07e-09	0.340633	0.556	0.334	6.15e-06	8	Asb2
Gpr183	2.31e-08	0.297046	0.549	0.776	4.61e-05	8	Gpr183
Slc17a5	2.47e-08	0.332831	0.638	0.464	4.95e-05	8	Slc17a5
Nav3	2.92e-08	0.853754	0.802	0.846	5.84e-05	8	Nav3
Ddx3y	3.78e-08	0.435458	0.747	0.613	7.57e-05	8	Ddx3y
Dpp7	5.6e-08	0.382698	0.56	0.455	0.000111936	8	Dpp7
Uba7	1.73e-07	0.280808	0.56	0.414	0.000345036	8	Uba7
Madd	2.22e-07	0.328843	0.348	0.419	0.000443325	8	Madd
Chd2	2.23e-07	0.354197	0.645	0.705	0.000445097	8	Chd2
Stab1	3.9e-07	0.513694	0.509	0.788	0.000780512	8	Stab1
Nav21	6.13e-07	0.460196	0.768	0.851	0.00122548	8	Nav2
Tmem87a	8.2e-07	0.314956	0.59	0.428	0.00163988	8	Tmem87a
Zbtb201	6.89e-06	0.691438	0.771	0.716	0.0137846	8	Zbtb20
Ago3	1.17e-05	0.332494	0.676	0.671	0.0233659	8	Ago3
Thoc2	3.11e-05	0.344148	0.754	0.717	0.0622301	8	Thoc2
App	3.73e-05	0.45056	0.754	0.756	0.0746663	8	App
Ccr51	8.94e-05	0.277028	0.693	0.827	0.178859	8	Ccr5
Arid4a	0.000130263	0.319811	0.608	0.666	0.260525	8	Arid4a
Ier21	0.000222433	0.299175	0.765	0.7	0.444866	8	Ier2
Rsf1	0.000496181	0.426563	0.73	0.709	0.992362	8	Rsf1
Celf1	0.00135378	0.438024	0.744	0.761	1	8	Celf1
Cltc	0.00145947	0.366258	0.792	0.938	1	8	Cltc
Dock2	0.00160375	0.440896	0.751	0.806	1	8	Dock2
Btaf1	0.00311683	0.307053	0.689	0.512	1	8	Btaf1
Csmd32	0.00485596	0.5968	0.515	0.626	1	8	Csmd3
mt.Nd2	0.00917637	0.26471	0.321	0.296	1	8	mt.Nd2
Ifit2	3.56e-97	1.51778	0.922	0.514	7.12e-94	9	Ifit2
Slfn5	2.99e-93	1.1402	0.917	0.577	5.97e-90	9	Slfn5
Iigp1	2.07e-87	0.526277	0.776	0.18	4.14e-84	9	Iigp1
Ifitm31	5.9e-87	2.03787	0.995	0.763	1.18e-83	9	Ifitm3
Ifi204	1.81e-79	1.63562	0.917	0.572	3.63e-76	9	Ifi204
Oasl2	2.38e-79	1.52208	0.87	0.518	4.75e-76	9	Oasl2
Rnf213	5.94e-78	0.899221	0.922	0.595	1.19e-74	9	Rnf213
Ifit1	1.66e-73	1.14315	0.792	0.324	3.32e-70	9	Ifit1
Ms4a4c	3.26e-72	0.929566	0.833	0.497	6.52e-69	9	Ms4a4c
Fgl2	9.03e-71	0.5915	0.875	0.49	1.81e-67	9	Fgl2
Tor3a	2.23e-70	1.23077	0.948	0.433	4.45e-67	9	Tor3a
Ifit3	1.21e-67	2.03058	0.859	0.514	2.42e-64	9	Ifit3
Irf7	5.83e-65	1.2307	0.859	0.531	1.17e-61	9	Irf7
Isg15	6.06e-65	1.57589	0.828	0.341	1.21e-61	9	Isg15
Trim30a	7.25e-65	1.14518	0.979	0.745	1.45e-61	9	Trim30a
Rsad2	5.23e-64	1.09884	0.802	0.423	1.05e-60	9	Rsad2
Herc6	4.32e-61	1.00923	0.87	0.525	8.63e-58	9	Herc6
Scimp	4.94e-61	0.291485	0.74	0.325	9.89e-58	9	Scimp
Isg20	3.75e-60	0.749277	0.781	0.442	7.51e-57	9	Isg20
Znfx1	4.3e-59	0.790539	0.88	0.482	8.59e-56	9	Znfx1
Ifi47	2.04e-58	0.347961	0.729	0.364	4.08e-55	9	Ifi47
Ifit3b	1.38e-57	0.971476	0.766	0.375	2.77e-54	9	Ifit3b
Bst2	1.5e-56	1.1646	0.922	0.68	3.01e-53	9	Bst2
Sdc3	1.19e-53	0.648486	0.88	0.607	2.37e-50	9	Sdc3
Phf11b	6.4e-53	0.972149	0.839	0.427	1.28e-49	9	Phf11b
Ccl121	2.34e-52	1.96548	0.922	0.695	4.67e-49	9	Ccl12
Phf11d	1.96e-51	1.03669	0.792	0.316	3.93e-48	9	Phf11d
Gbp2	2.82e-51	0.552705	0.755	0.426	5.65e-48	9	Gbp2
Gbp4	1.09e-49	0.332325	0.672	0.276	2.18e-46	9	Gbp4
Ms4a6c1	7.31e-48	0.803978	0.901	0.57	1.46e-44	9	Ms4a6c
Fcgr4	1.82e-47	0.677104	0.891	0.664	3.65e-44	9	Fcgr4
Axl	4.76e-45	0.328912	0.807	0.609	9.51e-42	9	Axl
Ddx58	1.05e-44	0.611324	0.812	0.453	2.1e-41	9	Ddx58
Tspo1	1.56e-44	0.970638	0.964	0.82	3.12e-41	9	Tspo
Cxcl103	1.85e-44	0.981218	0.802	0.647	3.69e-41	9	Cxcl10
Ccl21	2.53e-44	0.649969	0.797	0.601	5.06e-41	9	Ccl2
Uba71	5.4e-44	0.546542	0.792	0.412	1.08e-40	9	Uba7
Cd274	7.2e-43	0.259091	0.745	0.518	1.44e-39	9	Cd274
Zbp1	1.3e-41	0.746068	0.74	0.443	2.59e-38	9	Zbp1
Ly6e	1.86e-41	0.552051	0.995	0.961	3.71e-38	9	Ly6e
Usp18	5.26e-41	1.18336	0.74	0.455	1.05e-37	9	Usp18
Ly6a	1.04e-40	0.993715	0.823	0.613	2.08e-37	9	Ly6a
Rtp4	7.17e-40	1.09097	0.745	0.336	1.43e-36	9	Rtp4
Gbp7	6.89e-39	0.600537	0.859	0.567	1.38e-35	9	Gbp7
Ogfr	1.26e-37	0.692897	0.854	0.557	2.52e-34	9	Ogfr
Gbp9	1.74e-37	0.398685	0.656	0.281	3.49e-34	9	Gbp9
Stat2	5.55e-37	0.897811	0.755	0.393	1.11e-33	9	Stat2
Parp9	6.68e-36	0.544334	0.833	0.57	1.34e-32	9	Parp9
Cybb	8.82e-35	0.4129	0.734	0.547	1.76e-31	9	Cybb
Plac8	6.77e-34	0.255353	0.724	0.581	1.35e-30	9	Plac8
Stat1	2.63e-32	0.971853	0.807	0.587	5.25e-29	9	Stat1
Dhx58	5.37e-32	0.58653	0.724	0.405	1.07e-28	9	Dhx58
Lgals3bp1	1.19e-31	0.836443	0.917	0.843	2.38e-28	9	Lgals3bp
Ms4a6b	3.54e-31	0.773881	0.948	0.669	7.08e-28	9	Ms4a6b
B2m	4.11e-31	0.437236	1	0.987	8.22e-28	9	B2m
Samhd11	7.42e-31	0.758069	0.833	0.535	1.48e-27	9	Samhd1
Ifi27l2a3	3.06e-29	1.23526	0.964	0.828	6.13e-26	9	Ifi27l2a
Sumo3	3.29e-28	0.370361	0.875	0.604	6.58e-25	9	Sumo3
Ifih1	7.58e-28	0.548984	0.719	0.488	1.52e-24	9	Ifih1
Gpr651	2.68e-27	0.276907	0.76	0.585	5.36e-24	9	Gpr65
Eif2ak2	4.21e-27	0.730606	0.781	0.557	8.41e-24	9	Eif2ak2
Slfn8	2.57e-26	0.615127	0.766	0.447	5.14e-23	9	Slfn8
Cst71	2.02e-25	0.285293	0.812	0.708	4.04e-22	9	Cst7
Dek1	6.3e-25	0.563322	0.943	0.771	1.26e-21	9	Dek
Akr1b3	6.63e-24	0.263964	0.911	0.805	1.33e-20	9	Akr1b3
Trim30d	2.33e-23	0.594427	0.844	0.671	4.66e-20	9	Trim30d
Sp100	3.47e-23	0.85058	0.729	0.482	6.95e-20	9	Sp100
Glrp1	7.2e-23	0.254342	0.745	0.508	1.44e-19	9	Glrp1
Cd522	9.31e-22	0.729054	0.99	0.958	1.86e-18	9	Cd52
Gm4951	1.02e-21	0.825372	0.63	0.311	2.03e-18	9	Gm4951
Cpne3	1.11e-20	0.265806	0.854	0.681	2.23e-17	9	Cpne3
Prr5l	1.31e-20	0.39213	0.667	0.487	2.62e-17	9	Prr5l
Zmynd11	3.8e-20	0.341246	0.859	0.731	7.6e-17	9	Zmynd11
Tlr21	1.55e-19	0.389043	0.833	0.597	3.09e-16	9	Tlr2
Slfn2	1.88e-18	0.731181	0.688	0.499	3.76e-15	9	Slfn2
Xrn2	2.23e-18	0.484946	0.87	0.704	4.46e-15	9	Xrn2
Morc3	8.29e-18	0.534833	0.849	0.653	1.66e-14	9	Morc3
Txn12	9.78e-18	0.370136	0.849	0.697	1.96e-14	9	Txn1
Slc2a61	1.36e-16	0.269374	0.651	0.527	2.71e-13	9	Slc2a6
Hnrnpd	2.27e-15	0.311759	0.896	0.751	4.53e-12	9	Hnrnpd
Psme1	3.69e-15	0.547903	0.974	0.898	7.38e-12	9	Psme1
Crlf2	7.52e-15	0.287034	0.745	0.49	1.5e-11	9	Crlf2
Parp14	1.58e-14	0.642705	0.703	0.52	3.17e-11	9	Parp14
Tap1	4.72e-14	0.566755	0.698	0.513	9.43e-11	9	Tap1
Dcp2	5.45e-14	0.258311	0.677	0.512	1.09e-10	9	Dcp2
Cdk2ap2	2.32e-13	0.303537	0.906	0.68	4.65e-10	9	Cdk2ap2
Rpl371	1.13e-12	0.342792	1	0.997	2.25e-09	9	Rpl37
Uqcr101	1.57e-12	0.354675	0.948	0.789	3.14e-09	9	Uqcr10
Actb1	2.59e-12	0.337877	1	0.999	5.18e-09	9	Actb
Rps181	3.99e-12	0.298959	0.995	0.984	7.97e-09	9	Rps18
Cebpb2	4.42e-12	0.414795	0.964	0.854	8.83e-09	9	Cebpb
Rasa4	5.22e-12	0.25882	0.818	0.646	1.04e-08	9	Rasa4
Lgals9	1.13e-11	0.453236	0.823	0.705	2.26e-08	9	Lgals9
Prdx5	2.82e-11	0.480359	0.969	0.905	5.64e-08	9	Prdx5
AW112010	6.24e-11	0.270029	0.75	0.566	1.25e-07	9	AW112010
Eif5b	1.93e-10	0.322488	0.917	0.77	3.86e-07	9	Eif5b
Xaf1	2.23e-10	0.796203	0.625	0.467	4.47e-07	9	Xaf1
Cxcl161	8.35e-10	0.319896	0.812	0.685	1.67e-06	9	Cxcl16
Bhlhe411	1.11e-09	0.410332	0.932	0.853	2.22e-06	9	Bhlhe41
Tubb51	1.27e-09	0.527037	0.974	0.889	2.54e-06	9	Tubb5
Rpl22l1	1.45e-09	0.359395	0.979	0.906	2.89e-06	9	Rpl22l1
Gapdh2	2.82e-09	0.484297	0.984	0.977	5.64e-06	9	Gapdh
Samd9l	2.92e-09	0.253206	0.531	0.379	5.83e-06	9	Samd9l
Uqcr11	3.03e-09	0.29214	0.953	0.833	6.06e-06	9	Uqcr11
Apobec31	3.68e-09	0.427908	0.75	0.56	7.37e-06	9	Apobec3
Eif2s2	7.66e-09	0.360348	0.948	0.853	1.53e-05	9	Eif2s2
Rps241	9.37e-09	0.457892	1	0.997	1.87e-05	9	Rps24
Ccnd1	1.61e-08	0.343658	0.854	0.693	3.23e-05	9	Ccnd1
Ccl51	1.79e-08	0.384283	0.656	0.576	3.57e-05	9	Ccl5
Rpl391	2.33e-08	0.267437	1	0.998	4.65e-05	9	Rpl39
Rpl121	3.28e-08	0.384497	1	0.994	6.57e-05	9	Rpl12
Rpsa1	7.08e-08	0.293596	1	0.994	0.000141672	9	Rpsa
Rps111	1.68e-07	0.25248	1	0.997	0.000335041	9	Rps11
Gpr841	1.83e-07	0.314179	0.766	0.612	0.000365733	9	Gpr84
Calm1	2.26e-07	0.27247	0.969	0.907	0.000451153	9	Calm1
Rps201	7.09e-07	0.305451	1	0.996	0.00141756	9	Rps20
Ifi301	1.34e-06	0.289974	0.979	0.916	0.00268732	9	Ifi30
Tomm7	2.23e-06	0.287404	0.943	0.878	0.00445651	9	Tomm7
Hsp90ab1	2.26e-06	0.379211	0.995	0.981	0.00451154	9	Hsp90ab1
Tifa	2.96e-06	0.297639	0.766	0.594	0.0059164	9	Tifa
Rpl36a1	3.69e-06	0.314322	1	0.981	0.0073826	9	Rpl36a
Rps72	3.79e-06	0.305117	1	0.993	0.0075729	9	Rps7
Lyz21	2.61e-05	0.426765	0.979	0.958	0.0522083	9	Lyz2
Prdx11	8.31e-05	0.284767	0.974	0.937	0.166263	9	Prdx1
Npm1	8.65e-05	0.32979	0.979	0.939	0.172994	9	Npm1
Cd741	0.000178624	0.422869	0.359	0.454	0.357249	9	Cd74
Slamf8	0.000227636	0.278067	0.484	0.307	0.455272	9	Slamf8
Emp32	0.00750376	0.265978	0.708	0.673	1	9	Emp3
